# E.PathDash, pathway activation analysis of publicly available pathogen gene expression data

**DOI:** 10.1101/2024.04.10.588749

**Authors:** Lily Taub, Thomas H. Hampton, Sharanya Sarkar, Georgia Doing, Samuel L. Neff, Carson E. Finger, Kiyoshi Ferreira Fukutani, Bruce A. Stanton

## Abstract

E.PathDash facilitates re-analysis of gene expression data from pathogens clinically relevant to chronic respiratory diseases, including a total of 48 studies, 548 samples, and 404 unique treatment comparisons. The application enables users to assess broad biological stress responses at the KEGG pathway or Gene Ontology level and also provides data for individual genes. E.PathDash reduces the time required to gain access to data from multiple hours per dataset to seconds. Users can download high quality images such as volcano plots and boxplots, differential gene expression results and raw count data, making it fully interoperable with other tools. Importantly, users can rapidly toggle between experimental comparisons and different studies of the same phenomenon, enabling them to judge the extent to which observed responses are reproducible. As a proof of principle, we invited two cystic fibrosis scientists to use the application to explore scientific questions relevant to their specific research areas. Reassuringly, pathway activation analysis recapitulated results reported in original publications, but it also yielded new insights into pathogen responses to changes in their environments, validating the utility of the application. All software and data are freely accessible and the application is available at scangeo.dartmouth.edu/EPathDash.

**Importance:** Chronic respiratory illnesses impose a high disease burden on our communities and people with respiratory diseases are susceptible to robust bacterial infections from pathogens, including *Pseudomonas aeruginosa* and *Staphylococcus aureus*, that contribute to morbidity and mortality. Public gene expression datasets generated from these and other pathogens are abundantly available and an important resource for synthesizing existing pathogenic research, leading to interventions that improve patient outcomes. However, it can take many hours or weeks to render publicly available datasets usable; significant time and skills are needed to clean, standardize, and apply reproducible and robust bioinformatic pipelines to the data. Through collaboration with two microbiologists we have shown that E.PathDash addresses this problem, enabling them to elucidate pathogen responses to a variety of over 400 experimental conditions and generate mechanistic hypotheses for cell-level behavior in response to disease-relevant exposures, all in a fraction of the time.
