## Supplementary material for "E.PathDash, pathway activation analysis of publicly available pathogen gene expression data": Supplmental Table S2

### Sheet: Sheet1
Uniprot	logFC Co.Culture..WT.CA. - PA.Monoculture	Pvalue Co.Culture..WT.CA. - PA.Monoculture	logFC Co.Culture..Adh1Mut.CA. - Co.Culture..WT.CA.	Pvalue Co.Culture..Adh1Mut.CA. - Co.Culture..WT.CA.	Gene	Protein Description	PA14 Number
A0A0H2ZEL6	3.69945	9.45e-09	-1.94746	3.8e-07	acsL	Putative acetyl-coa synthetase	PA14_18150
A0A0H2ZL34	3.54946	2.59e-07	-1.55284	3.5e-05	accC	Putative acyl-CoA carboxylase subunit	PA14_06450
A0A0H2ZL34	3.54946	2.59e-07	-1.55284	3.5e-05
A0A0H2ZEC6	3.14719	1.73e-09	-1.66042	2.96e-07	mmsA	Methylmalonate-semialdehyde dehydrogenase	PA14_18120
A0A0H2ZJV2	3.14719	1.73e-09	-1.66042	2.96e-07	mmsA	Putative aldehyde dehydrogenase	PA14_01600
A0A0H2ZJV2	3.14719	1.73e-09	-1.66042	2.96e-07
A0A0H2Z7A9	2.96521	1.01e-07	-1.54322	2.21e-05	acsA	Acetyl-coenzyme A synthetase (AcCoA synthetase) (Acs) (EC 6.2.1.1) (Acetate--CoA ligase) (Acyl-activating enzyme)	PA14_52800
A0A0H2ZGT3	2.96521	1.01e-07	-1.54322	2.21e-05	acsB	Acetyl-coenzyme A synthetase (AcCoA synthetase) (Acs) (EC 6.2.1.1) (Acetate--CoA ligase) (Acyl-activating enzyme)	PA14_62630
A0A0H2ZGT3	2.96521	1.01e-07	-1.54322	2.21e-05
A0A0H2Z9J2	2.82589	2.95e-07	-1.68409	4.23e-06	fadB	3-hydroxyacyl-CoA dehydrogenase (EC 1.1.1.35)	PA14_42080
A0A0H2Z9J2	2.82589	2.95e-07	-1.68409	4.23e-06
A0A0H2Z6W1	2.63158	5.18e-07	-1.36703	3.53e-05		aconitate hydratase (EC 4.2.1.3)	PA14_53970
A0A0H2ZLB5	2.50619	0.000135604	-1.94505	6.93e-05		Biotin carboxyl carrier protein of acetyl-CoA carboxylase	PA14_06430
Q02PH8	2.4291	3.99e-07	-0.220161	0.401488	fadB	Fatty acid oxidation complex subunit alpha [Includes: Enoyl-CoA hydratase/Delta(3)-cis-Delta(2)-trans-enoyl-CoA isomerase/3-hydroxybutyryl-CoA epimerase (EC 4.2.1.17) (EC 5.1.2.3) (EC 5.3.3.8); 3-hydroxyacyl-CoA dehydrogenase (EC 1.1.1.35)]	PA14_25080
Q02K73	2.33329	4.48e-10	-0.253349	0.128384	sucC	Succinate--CoA ligase [ADP-forming] subunit beta (EC 6.2.1.5) (Succinyl-CoA synthetase subunit beta) (SCS-beta)	PA14_43950
A0A0H2Z828	2.20225	3.6e-10	-0.0407261	0.789195	sucC	Succinate--CoA ligase [ADP-forming] subunit alpha (EC 6.2.1.5) (Succinyl-CoA synthetase subunit alpha) (SCS-alpha)	PA14_43940
A0A0H2Z9F5	2.01402	2e-09	-0.573978	0.00135536	lpdG	Dihydrolipoyl dehydrogenase (EC 1.8.1.4)	PA14_43970
A0A0H2Z6P5	1.98101	8.55e-08	-0.889595	9.18e-05	prpC	Citrate synthase	PA14_53950
A0A0H2Z7C9	1.57649	0.00236164	-0.0205636	0.948549	prpB	2-methylisocitrate lyase (2-MIC) (MICL) (EC 4.1.3.30) ((2R,3S)-2-methylisocitrate lyase)	PA14_53940
A0A0H2ZHZ0	1.43164	0.00458974	-0.118338	0.707979	lpd3	Dihydrolipoyl dehydrogenase (EC 1.8.1.4)	PA14_63850
A0A0H2Z720	1.3899	0.0214666	-0.453914	0.271334		2-methylaconitate cis-trans isomerase PrpF	PA14_53980
A0A0H2Z5Z3	1.29959	0.000599236	-1.00603	0.000653445	prpD	2-methylcitrate dehydratase (EC 4.2.1.79)	PA14_54000
A0A0H2Z8N2	1.27647	3.22e-06	-0.331155	0.0566618	acnB	Aconitate hydratase B (EC 4.2.1.3) (EC 4.2.1.99) (2-methylisocitrate dehydratase)	PA14_41470
A0A0H2ZIA1	1.10455	0.000102578	-0.929786	7.56e-05	accB	Biotin carboxyl carrier protein of acetyl-CoA carboxylase	PA14_64100
A0A0H2Z5W5	0.990067	0.000850275	-0.876147	0.000425575		Probable aldehyde dehydrogenase	PA14_54620
A0A0H2ZI43	0.974319	0.000124676	-0.442814	0.0176156	accC	Biotin carboxylase (EC 6.3.4.14) (Acetyl-coenzyme A carboxylase biotin carboxylase subunit A)	PA14_64110
A0A0H2ZA23	0.969309	3.09e-05	-0.797172	2.93e-05	yhfP	Putative alcohol dehydrogenase, zinc-containing	PA14_40830
A0A0H2ZBW4	0.914086	0.00731025	-1.55291	1.04e-05	acdA	Putative acyl-CoA dehydrogenase	PA14_31540
A0A0H2ZJE2	0.874996	0.00610419	-1.05726	0.000248797	bioA	Putative pyridoxal-dependent aminotransferase	PA14_70160
A0A0H2ZJE2	0.874996	0.00610419	-1.05726	0.000248797
A0A0H2Z9J3	0.760273	0.00290323	-0.184251	0.31786		Putative Enoyl-CoA hydratase	PA14_40980
A0A0H2ZK66	0.708757	0.0576444	-0.161223	0.5641	aptA	Beta-alanine--pyruvate transaminase	PA14_01620
A0A0H2ZD28	0.688271	0.0261624	-0.426218	0.0770262		Putative enoyl CoA-hydratase/isomerase family protein	PA14_19740
Q02RB1	0.562917	0.0214568	-0.683389	0.00195558	accA	Acetyl-coenzyme A carboxylase carboxyl transferase subunit alpha (ACCase subunit alpha) (Acetyl-CoA carboxylase carboxyltransferase subunit alpha) (EC 2.1.3.15)	PA14_17270
Q02PS5	0.439877	0.113387	-0.658217	0.00874985	accD	Acetyl-coenzyme A carboxylase carboxyl transferase subunit beta (ACCase subunit beta) (Acetyl-CoA carboxylase carboxyltransferase subunit beta) (EC 2.1.3.15)	PA14_23860
A0A0H2ZBV3	0.258062	0.261426	-1.23171	4.71e-06		Putative acyl-coenzyme A synthetases/AMP-(Fatty) acid ligases	PA14_31500
Q02HZ4	0.225848	0.349673	-0.373998	0.0769456	ackA	Acetate kinase (EC 2.7.2.1) (Acetokinase)	PA14_53470
A0A0H2Z6Z4	0.111091	0.611504	-0.45239	0.0244674	pta	Phosphate acetyltransferase (EC 2.3.1.8) (Phosphotransacetylase)	PA14_53480
A0A0H2Z9S4	-0.235956	0.460543	0.17206	0.526861		Putative enoyl-CoA hydratase/isomerase	PA14_41950
A0A0H2ZB32	-0.667899	0.00241819	0.189962	0.28112	lpdV	Dihydrolipoyl dehydrogenase (EC 1.8.1.4)	PA14_35490
A0A0H2ZB02	-0.996252	0.000266757	0.0173874	0.934789	bkdA2	2-oxoisovalerate dehydrogenase, beta subunit	PA14_35520
A0A0H2ZB21	-1.17156	2.56e-05	-0.131487	0.53196	bkdB	Dihydrolipoamide acetyltransferase component of pyruvate dehydrogenase complex (EC 2.3.1.-)	PA14_35500
A0A0H2ZAU0	-1.40995	9.57e-06	0.192788	0.400658	bkdA1	2-oxoisovalerate dehydrogenase subunit alpha (EC 1.2.4.4) (Branched-chain alpha-keto acid dehydrogenase E1 component alpha chain)	PA14_35530
A0A0H2ZE12	-1.73759	4.97e-05	-0.53291	0.172095	pdhA	Pyruvate dehydrogenase E1 component subunit alpha (EC 1.2.4.1)	PA14_19900
A0A0H2ZD18	-1.96464	1.52e-07	-0.222812	0.421427	pdhB	Putative pyruvate dehydrogenase E1 component, beta subunit	PA14_19910
A0A0H2ZEB3	-2.30567	2.85e-07	0.354402	0.301666		Dihydrolipoamide acetyltransferase component of pyruvate dehydrogenase complex (EC 2.3.1.-)	PA14_19920

### Sheet: Propanoate metabolism_GSE148597
Uniprot	logFC Co.Culture..WT.CA. - PA.Monoculture	Pvalue Co.Culture..WT.CA. - PA.Monoculture	logFC Co.Culture..Adh1Mut.CA. - Co.Culture..WT.CA.	Pvalue Co.Culture..Adh1Mut.CA. - Co.Culture..WT.CA.		From	Entry	Reviewed	Entry Name	Protein names	Gene Names	Organism	Length	Pathway	EC number	Function [CC]
A0A0H2ZEL6	3.69945	9.45e-09	-1.94746	3.8e-07	acsL	A0A0H2ZEL6	A0A0H2ZEL6	unreviewed	A0A0H2ZEL6_PSEAB	Putative acetyl-coa synthetase	acsL PA14_18150	Pseudomonas aeruginosa (strain UCBPP-PA14)	628
A0A0H2ZL34	3.54946	2.59e-07	-1.55284	3.5e-05	accC	A0A0H2ZL34	A0A0H2ZL34	unreviewed	A0A0H2ZL34_PSEAB	Putative acyl-CoA carboxylase subunit	accC PA14_06450	Pseudomonas aeruginosa (strain UCBPP-PA14)	458
A0A0H2ZL34	3.54946	2.59e-07	-1.55284	3.5e-05
A0A0H2ZEC6	3.14719	1.73e-09	-1.66042	2.96e-07	mmsA	A0A0H2ZEC6	A0A0H2ZEC6	unreviewed	A0A0H2ZEC6_PSEAB	Methylmalonate-semialdehyde dehydrogenase	mmsA PA14_18120	Pseudomonas aeruginosa (strain UCBPP-PA14)	497
A0A0H2ZJV2	3.14719	1.73e-09	-1.66042	2.96e-07	mmsA	A0A0H2ZJV2	A0A0H2ZJV2	unreviewed	A0A0H2ZJV2_PSEAB	Putative aldehyde dehydrogenase	mmsA PA14_01600	Pseudomonas aeruginosa (strain UCBPP-PA14)	497
A0A0H2ZJV2	3.14719	1.73e-09	-1.66042	2.96e-07
A0A0H2Z7A9	2.96521	1.01e-07	-1.54322	2.21e-05	acsA	A0A0H2Z7A9	A0A0H2Z7A9	unreviewed	A0A0H2Z7A9_PSEAB	Acetyl-coenzyme A synthetase (AcCoA synthetase) (Acs) (EC 6.2.1.1) (Acetate--CoA ligase) (Acyl-activating enzyme)	acsA PA14_52800	Pseudomonas aeruginosa (strain UCBPP-PA14)	651		6.2.1.1	FUNCTION: Catalyzes the conversion of acetate into acetyl-CoA (AcCoA), an essential intermediate at the junction of anabolic and catabolic pathways. AcsA undergoes a two-step reaction. In the first half reaction, AcsA combines acetate with ATP to form acetyl-adenylate (AcAMP) intermediate. In the second half reaction, it can then transfer the acetyl group from AcAMP to the sulfhydryl group of CoA…
A0A0H2ZGT3	2.96521	1.01e-07	-1.54322	2.21e-05	acsB	A0A0H2ZGT3	A0A0H2ZGT3	unreviewed	A0A0H2ZGT3_PSEAB	Acetyl-coenzyme A synthetase (AcCoA synthetase) (Acs) (EC 6.2.1.1) (Acetate--CoA ligase) (Acyl-activating enzyme)	acsB acsA PA14_62630	Pseudomonas aeruginosa (strain UCBPP-PA14)	645		6.2.1.1	FUNCTION: Catalyzes the conversion of acetate into acetyl-CoA (AcCoA), an essential intermediate at the junction of anabolic and catabolic pathways. AcsA undergoes a two-step reaction. In the first half reaction, AcsA combines acetate with ATP to form acetyl-adenylate (AcAMP) intermediate. In the second half reaction, it can then transfer the acetyl group from AcAMP to the sulfhydryl group of CoA…
A0A0H2ZGT3	2.96521	1.01e-07	-1.54322	2.21e-05
A0A0H2Z9J2	2.82589	2.95e-07	-1.68409	4.23e-06	fadB	A0A0H2Z9J2	A0A0H2Z9J2	unreviewed	A0A0H2Z9J2_PSEAB	3-hydroxyacyl-CoA dehydrogenase (EC 1.1.1.35)	fadB PA14_42080	Pseudomonas aeruginosa (strain UCBPP-PA14)	714	PATHWAY: Lipid metabolism; fatty acid beta-oxidation. {ECO:0000256|ARBA:ARBA00005005}.	1.1.1.35
A0A0H2Z9J2	2.82589	2.95e-07	-1.68409	4.23e-06
A0A0H2Z6W1	2.63158	5.18e-07	-1.36703	3.53e-05		A0A0H2Z6W1	A0A0H2Z6W1	unreviewed	A0A0H2Z6W1_PSEAB	aconitate hydratase (EC 4.2.1.3)	PA14_53970	Pseudomonas aeruginosa (strain UCBPP-PA14)	868		4.2.1.3
A0A0H2ZLB5	2.50619	0.000135604	-1.94505	6.93e-05		A0A0H2ZLB5	A0A0H2ZLB5	unreviewed	A0A0H2ZLB5_PSEAB	Biotin carboxyl carrier protein of acetyl-CoA carboxylase	PA14_06430	Pseudomonas aeruginosa (strain UCBPP-PA14)	82	PATHWAY: Lipid metabolism; fatty acid biosynthesis. {ECO:0000256|RuleBase:RU364072}.		FUNCTION: This protein is a component of the acetyl coenzyme A carboxylase complex; first, biotin carboxylase catalyzes the carboxylation of the carrier protein and then the transcarboxylase transfers the carboxyl group to form malonyl-CoA. {ECO:0000256|ARBA:ARBA00003761, ECO:0000256|RuleBase:RU364072}.
Q02PH8	2.4291	3.99e-07	-0.220161	0.401488	fadB	Q02PH8	Q02PH8	reviewed	FADB_PSEAB	Fatty acid oxidation complex subunit alpha [Includes: Enoyl-CoA hydratase/Delta(3)-cis-Delta(2)-trans-enoyl-CoA isomerase/3-hydroxybutyryl-CoA epimerase (EC 4.2.1.17) (EC 5.1.2.3) (EC 5.3.3.8); 3-hydroxyacyl-CoA dehydrogenase (EC 1.1.1.35)]	fadB PA14_25080	Pseudomonas aeruginosa (strain UCBPP-PA14)	715	PATHWAY: Lipid metabolism; fatty acid beta-oxidation. {ECO:0000255|HAMAP-Rule:MF_01621}.	1.1.1.35; 4.2.1.17; 5.1.2.3; 5.3.3.8	FUNCTION: Involved in the aerobic and anaerobic degradation of long-chain fatty acids via beta-oxidation cycle. Catalyzes the formation of 3-oxoacyl-CoA from enoyl-CoA via L-3-hydroxyacyl-CoA. It can also use D-3-hydroxyacyl-CoA and cis-3-enoyl-CoA as substrate. {ECO:0000255|HAMAP-Rule:MF_01621}.
Q02K73	2.33329	4.48e-10	-0.253349	0.128384	sucC	Q02K73	Q02K73	reviewed	SUCC_PSEAB	Succinate--CoA ligase [ADP-forming] subunit beta (EC 6.2.1.5) (Succinyl-CoA synthetase subunit beta) (SCS-beta)	sucC PA14_43950	Pseudomonas aeruginosa (strain UCBPP-PA14)	388	PATHWAY: Carbohydrate metabolism; tricarboxylic acid cycle; succinate from succinyl-CoA (ligase route): step 1/1. {ECO:0000255|HAMAP-Rule:MF_00558}.	6.2.1.5	FUNCTION: Succinyl-CoA synthetase functions in the citric acid cycle (TCA), coupling the hydrolysis of succinyl-CoA to the synthesis of either ATP or GTP and thus represents the only step of substrate-level phosphorylation in the TCA. The beta subunit provides nucleotide specificity of the enzyme and binds the substrate succinate, while the binding sites for coenzyme A and phosphate are found in …
A0A0H2Z828	2.20225	3.6e-10	-0.0407261	0.789195	sucC	A0A0H2Z828	A0A0H2Z828	unreviewed	A0A0H2Z828_PSEAB	Succinate--CoA ligase [ADP-forming] subunit alpha (EC 6.2.1.5) (Succinyl-CoA synthetase subunit alpha) (SCS-alpha)	sucD PA14_43940	Pseudomonas aeruginosa (strain UCBPP-PA14)	295	PATHWAY: Carbohydrate metabolism; tricarboxylic acid cycle; succinate from succinyl-CoA (ligase route): step 1/1. {ECO:0000256|HAMAP-Rule:MF_01988, ECO:0000256|RuleBase:RU000699}.	6.2.1.5	FUNCTION: Succinyl-CoA synthetase functions in the citric acid cycle (TCA), coupling the hydrolysis of succinyl-CoA to the synthesis of either ATP or GTP and thus represents the only step of substrate-level phosphorylation in the TCA. The alpha subunit of the enzyme binds the substrates coenzyme A and phosphate, while succinate binding and nucleotide specificity is provided by the beta subunit. {…
A0A0H2Z9F5	2.01402	2e-09	-0.573978	0.00135536	lpdG	A0A0H2Z9F5	A0A0H2Z9F5	unreviewed	A0A0H2Z9F5_PSEAB	Dihydrolipoyl dehydrogenase (EC 1.8.1.4)	lpdG PA14_43970	Pseudomonas aeruginosa (strain UCBPP-PA14)	478		1.8.1.4
A0A0H2Z6P5	1.98101	8.55e-08	-0.889595	9.18e-05	prpC	A0A0H2Z6P5	A0A0H2Z6P5	unreviewed	A0A0H2Z6P5_PSEAB	Citrate synthase	prpC PA14_53950	Pseudomonas aeruginosa (strain UCBPP-PA14)	375	PATHWAY: Carbohydrate metabolism; tricarboxylic acid cycle; isocitrate from oxaloacetate: step 1/2. {ECO:0000256|ARBA:ARBA00004751}.
A0A0H2Z7C9	1.57649	0.00236164	-0.0205636	0.948549	prpB	A0A0H2Z7C9	A0A0H2Z7C9	unreviewed	A0A0H2Z7C9_PSEAB	2-methylisocitrate lyase (2-MIC) (MICL) (EC 4.1.3.30) ((2R,3S)-2-methylisocitrate lyase)	prpB PA14_53940	Pseudomonas aeruginosa (strain UCBPP-PA14)	298	PATHWAY: Organic acid metabolism; propanoate degradation. {ECO:0000256|HAMAP-Rule:MF_01939, ECO:0000256|RuleBase:RU361121}.	4.1.3.30	FUNCTION: Catalyzes the thermodynamically favored C-C bond cleavage of (2R,3S)-2-methylisocitrate to yield pyruvate and succinate. {ECO:0000256|RuleBase:RU361121}.; FUNCTION: Involved in the catabolism of short chain fatty acids (SCFA) via the 2-methylcitrate cycle (propionate degradation route). Catalyzes the thermodynamically favored C-C bond cleavage of (2R,3S)-2-methylisocitrate to yield pyru…
A0A0H2ZHZ0	1.43164	0.00458974	-0.118338	0.707979	lpd3	A0A0H2ZHZ0	A0A0H2ZHZ0	unreviewed	A0A0H2ZHZ0_PSEAB	Dihydrolipoyl dehydrogenase (EC 1.8.1.4)	lpd3 PA14_63850	Pseudomonas aeruginosa (strain UCBPP-PA14)	467		1.8.1.4
A0A0H2Z720	1.3899	0.0214666	-0.453914	0.271334		A0A0H2Z720	A0A0H2Z720	unreviewed	A0A0H2Z720_PSEAB	2-methylaconitate cis-trans isomerase PrpF	PA14_53980	Pseudomonas aeruginosa (strain UCBPP-PA14)	395
A0A0H2Z5Z3	1.29959	0.000599236	-1.00603	0.000653445	prpD	A0A0H2Z5Z3	A0A0H2Z5Z3	unreviewed	A0A0H2Z5Z3_PSEAB	2-methylcitrate dehydratase (EC 4.2.1.79)	prpD PA14_54000	Pseudomonas aeruginosa (strain UCBPP-PA14)	494	PATHWAY: Organic acid metabolism; propanoate degradation. {ECO:0000256|ARBA:ARBA00005026}.	4.2.1.79
A0A0H2Z8N2	1.27647	3.22e-06	-0.331155	0.0566618	acnB	A0A0H2Z8N2	A0A0H2Z8N2	unreviewed	A0A0H2Z8N2_PSEAB	Aconitate hydratase B (EC 4.2.1.3) (EC 4.2.1.99) (2-methylisocitrate dehydratase)	acnB PA14_41470	Pseudomonas aeruginosa (strain UCBPP-PA14)	869	PATHWAY: Carbohydrate metabolism; tricarboxylic acid cycle; isocitrate from oxaloacetate: step 2/2. {ECO:0000256|ARBA:ARBA00004717, ECO:0000256|PIRNR:PIRNR036687}.; PATHWAY: Organic acid metabolism; propanoate degradation. {ECO:0000256|ARBA:ARBA00005026}.	4.2.1.3; 4.2.1.99
A0A0H2ZIA1	1.10455	0.000102578	-0.929786	7.56e-05	accB	A0A0H2ZIA1	A0A0H2ZIA1	unreviewed	A0A0H2ZIA1_PSEAB	Biotin carboxyl carrier protein of acetyl-CoA carboxylase	accB PA14_64100	Pseudomonas aeruginosa (strain UCBPP-PA14)	156	PATHWAY: Lipid metabolism; fatty acid biosynthesis. {ECO:0000256|ARBA:ARBA00005194, ECO:0000256|RuleBase:RU364072}.		FUNCTION: This protein is a component of the acetyl coenzyme A carboxylase complex; first, biotin carboxylase catalyzes the carboxylation of the carrier protein and then the transcarboxylase transfers the carboxyl group to form malonyl-CoA. {ECO:0000256|ARBA:ARBA00003761, ECO:0000256|RuleBase:RU364072}.
A0A0H2Z5W5	0.990067	0.000850275	-0.876147	0.000425575		A0A0H2Z5W5	A0A0H2Z5W5	unreviewed	A0A0H2Z5W5_PSEAB	Probable aldehyde dehydrogenase	PA14_54620	Pseudomonas aeruginosa (strain UCBPP-PA14)	502
A0A0H2ZI43	0.974319	0.000124676	-0.442814	0.0176156	accC	A0A0H2ZI43	A0A0H2ZI43	unreviewed	A0A0H2ZI43_PSEAB	Biotin carboxylase (EC 6.3.4.14) (Acetyl-coenzyme A carboxylase biotin carboxylase subunit A)	accC PA14_64110	Pseudomonas aeruginosa (strain UCBPP-PA14)	449	PATHWAY: Lipid metabolism; malonyl-CoA biosynthesis; malonyl-CoA from acetyl-CoA: step 1/1. {ECO:0000256|ARBA:ARBA00004956, ECO:0000256|RuleBase:RU365063}.	6.3.4.14	FUNCTION: This protein is a component of the acetyl coenzyme A carboxylase complex; first, biotin carboxylase catalyzes the carboxylation of the carrier protein and then the transcarboxylase transfers the carboxyl group to form malonyl-CoA. {ECO:0000256|ARBA:ARBA00003761, ECO:0000256|RuleBase:RU365063}.
A0A0H2ZA23	0.969309	3.09e-05	-0.797172	2.93e-05	yhfP	A0A0H2ZA23	A0A0H2ZA23	unreviewed	A0A0H2ZA23_PSEAB	Putative alcohol dehydrogenase, zinc-containing	yhfP PA14_40830	Pseudomonas aeruginosa (strain UCBPP-PA14)	330
A0A0H2ZBW4	0.914086	0.00731025	-1.55291	1.04e-05	acdA	A0A0H2ZBW4	A0A0H2ZBW4	unreviewed	A0A0H2ZBW4_PSEAB	Putative acyl-CoA dehydrogenase	acdA PA14_31540	Pseudomonas aeruginosa (strain UCBPP-PA14)	375
A0A0H2ZJE2	0.874996	0.00610419	-1.05726	0.000248797	bioA	A0A0H2ZJE2	A0A0H2ZJE2	unreviewed	A0A0H2ZJE2_PSEAB	Putative pyridoxal-dependent aminotransferase	bioA PA14_70160	Pseudomonas aeruginosa (strain UCBPP-PA14)	444
A0A0H2ZJE2	0.874996	0.00610419	-1.05726	0.000248797
A0A0H2Z9J3	0.760273	0.00290323	-0.184251	0.31786		A0A0H2Z9J3	A0A0H2Z9J3	unreviewed	A0A0H2Z9J3_PSEAB	Putative Enoyl-CoA hydratase	PA14_40980	Pseudomonas aeruginosa (strain UCBPP-PA14)	270	PATHWAY: Lipid metabolism; fatty acid beta-oxidation. {ECO:0000256|ARBA:ARBA00005005}.
A0A0H2ZK66	0.708757	0.0576444	-0.161223	0.5641	aptA	A0A0H2ZK66	A0A0H2ZK66	unreviewed	A0A0H2ZK66_PSEAB	Beta-alanine--pyruvate transaminase	aptA PA14_01620	Pseudomonas aeruginosa (strain UCBPP-PA14)	448
A0A0H2ZD28	0.688271	0.0261624	-0.426218	0.0770262		A0A0H2ZD28	A0A0H2ZD28	unreviewed	A0A0H2ZD28_PSEAB	Putative enoyl CoA-hydratase/isomerase family protein	PA14_19740	Pseudomonas aeruginosa (strain UCBPP-PA14)	256
Q02RB1	0.562917	0.0214568	-0.683389	0.00195558	accA	Q02RB1	Q02RB1	reviewed	ACCA_PSEAB	Acetyl-coenzyme A carboxylase carboxyl transferase subunit alpha (ACCase subunit alpha) (Acetyl-CoA carboxylase carboxyltransferase subunit alpha) (EC 2.1.3.15)	accA PA14_17270	Pseudomonas aeruginosa (strain UCBPP-PA14)	316	PATHWAY: Lipid metabolism; malonyl-CoA biosynthesis; malonyl-CoA from acetyl-CoA: step 1/1. {ECO:0000255|HAMAP-Rule:MF_00823}.	2.1.3.15	FUNCTION: Component of the acetyl coenzyme A carboxylase (ACC) complex. First, biotin carboxylase catalyzes the carboxylation of biotin on its carrier protein (BCCP) and then the CO(2) group is transferred by the carboxyltransferase to acetyl-CoA to form malonyl-CoA. {ECO:0000255|HAMAP-Rule:MF_00823}.
Q02PS5	0.439877	0.113387	-0.658217	0.00874985	accD	Q02PS5	Q02PS5	reviewed	ACCD_PSEAB	Acetyl-coenzyme A carboxylase carboxyl transferase subunit beta (ACCase subunit beta) (Acetyl-CoA carboxylase carboxyltransferase subunit beta) (EC 2.1.3.15)	accD PA14_23860	Pseudomonas aeruginosa (strain UCBPP-PA14)	290	PATHWAY: Lipid metabolism; malonyl-CoA biosynthesis; malonyl-CoA from acetyl-CoA: step 1/1. {ECO:0000255|HAMAP-Rule:MF_01395}.	2.1.3.15	FUNCTION: Component of the acetyl coenzyme A carboxylase (ACC) complex. Biotin carboxylase (BC) catalyzes the carboxylation of biotin on its carrier protein (BCCP) and then the CO(2) group is transferred by the transcarboxylase to acetyl-CoA to form malonyl-CoA. {ECO:0000255|HAMAP-Rule:MF_01395}.
A0A0H2ZBV3	0.258062	0.261426	-1.23171	4.71e-06		A0A0H2ZBV3	A0A0H2ZBV3	unreviewed	A0A0H2ZBV3_PSEAB	Putative acyl-coenzyme A synthetases/AMP-(Fatty) acid ligases	PA14_31500	Pseudomonas aeruginosa (strain UCBPP-PA14)	555
Q02HZ4	0.225848	0.349673	-0.373998	0.0769456	ackA	Q02HZ4	Q02HZ4	reviewed	ACKA_PSEAB	Acetate kinase (EC 2.7.2.1) (Acetokinase)	ackA PA14_53470	Pseudomonas aeruginosa (strain UCBPP-PA14)	394	PATHWAY: Metabolic intermediate biosynthesis; acetyl-CoA biosynthesis; acetyl-CoA from acetate: step 1/2. {ECO:0000255|HAMAP-Rule:MF_00020}.	2.7.2.1	FUNCTION: Catalyzes the formation of acetyl phosphate from acetate and ATP. Can also catalyze the reverse reaction. {ECO:0000255|HAMAP-Rule:MF_00020}.
A0A0H2Z6Z4	0.111091	0.611504	-0.45239	0.0244674	pta	A0A0H2Z6Z4	A0A0H2Z6Z4	unreviewed	A0A0H2Z6Z4_PSEAB	Phosphate acetyltransferase (EC 2.3.1.8) (Phosphotransacetylase)	pta PA14_53480	Pseudomonas aeruginosa (strain UCBPP-PA14)	704	PATHWAY: Metabolic intermediate biosynthesis; acetyl-CoA biosynthesis; acetyl-CoA from acetate: step 2/2. {ECO:0000256|ARBA:ARBA00004989, ECO:0000256|PIRNR:PIRNR006107}.	2.3.1.8	FUNCTION: Involved in acetate metabolism. {ECO:0000256|PIRNR:PIRNR006107}.
A0A0H2Z9S4	-0.235956	0.460543	0.17206	0.526861		A0A0H2Z9S4	A0A0H2Z9S4	unreviewed	A0A0H2Z9S4_PSEAB	Putative enoyl-CoA hydratase/isomerase	PA14_41950	Pseudomonas aeruginosa (strain UCBPP-PA14)	229
A0A0H2ZB32	-0.667899	0.00241819	0.189962	0.28112	lpdV	A0A0H2ZB32	A0A0H2ZB32	unreviewed	A0A0H2ZB32_PSEAB	Dihydrolipoyl dehydrogenase (EC 1.8.1.4)	lpdV PA14_35490	Pseudomonas aeruginosa (strain UCBPP-PA14)	464		1.8.1.4
A0A0H2ZB02	-0.996252	0.000266757	0.0173874	0.934789	bkdA2	A0A0H2ZB02	A0A0H2ZB02	unreviewed	A0A0H2ZB02_PSEAB	2-oxoisovalerate dehydrogenase, beta subunit	bkdA2 PA14_35520	Pseudomonas aeruginosa (strain UCBPP-PA14)	350
A0A0H2ZB21	-1.17156	2.56e-05	-0.131487	0.53196	bkdB	A0A0H2ZB21	A0A0H2ZB21	unreviewed	A0A0H2ZB21_PSEAB	Dihydrolipoamide acetyltransferase component of pyruvate dehydrogenase complex (EC 2.3.1.-)	bkdB PA14_35500	Pseudomonas aeruginosa (strain UCBPP-PA14)	428		2.3.1.-
A0A0H2ZAU0	-1.40995	9.57e-06	0.192788	0.400658	bkdA1	A0A0H2ZAU0	A0A0H2ZAU0	unreviewed	A0A0H2ZAU0_PSEAB	2-oxoisovalerate dehydrogenase subunit alpha (EC 1.2.4.4) (Branched-chain alpha-keto acid dehydrogenase E1 component alpha chain)	bkdA1 PA14_35530	Pseudomonas aeruginosa (strain UCBPP-PA14)	410		1.2.4.4	FUNCTION: The branched-chain alpha-keto dehydrogenase complex catalyzes the overall conversion of alpha-keto acids to acyl-CoA and CO(2). It contains multiple copies of three enzymatic components: branched-chain alpha-keto acid decarboxylase (E1), lipoamide acyltransferase (E2) and lipoamide dehydrogenase (E3). {ECO:0000256|RuleBase:RU365014}.
A0A0H2ZE12	-1.73759	4.97e-05	-0.53291	0.172095	pdhA	A0A0H2ZE12	A0A0H2ZE12	unreviewed	A0A0H2ZE12_PSEAB	Pyruvate dehydrogenase E1 component subunit alpha (EC 1.2.4.1)	pdhA PA14_19900	Pseudomonas aeruginosa (strain UCBPP-PA14)	365		1.2.4.1	FUNCTION: The pyruvate dehydrogenase complex catalyzes the overall conversion of pyruvate to acetyl-CoA and CO(2). It contains multiple copies of three enzymatic components: pyruvate dehydrogenase (E1), dihydrolipoamide acetyltransferase (E2) and lipoamide dehydrogenase (E3). {ECO:0000256|RuleBase:RU366007}.
A0A0H2ZD18	-1.96464	1.52e-07	-0.222812	0.421427	pdhB	A0A0H2ZD18	A0A0H2ZD18	unreviewed	A0A0H2ZD18_PSEAB	Putative pyruvate dehydrogenase E1 component, beta subunit	pdhB PA14_19910	Pseudomonas aeruginosa (strain UCBPP-PA14)	333
A0A0H2ZEB3	-2.30567	2.85e-07	0.354402	0.301666		A0A0H2ZEB3	A0A0H2ZEB3	unreviewed	A0A0H2ZEB3_PSEAB	Dihydrolipoamide acetyltransferase component of pyruvate dehydrogenase complex (EC 2.3.1.-)	PA14_19920	Pseudomonas aeruginosa (strain UCBPP-PA14)	370		2.3.1.-
